# Multiplex genome engineering in yeast using the TIGR-Tas system

**DOI:** 10.64898/2026.07.30.739390

**Authors:** Zhenkun Cai, Yetong Sang, Lingjie Xu, Yongfei Chang, Nga Man Wong, Jie Zhu, Chang-Ting Chen, Zehua Bao

## Abstract

Tandem Interspaced Guide RNA (TIGR)–TIGR-associated (Tas) systems are a newly discovered family of ultracompact, modular RNA-guided DNA-targeting proteins that function without a protospacer adjacent motif (PAM) requirement. Their utility as genome engineering tools in microbes remains unexplored. Here, we report the first functional implementation of TIGR-Tas in *Saccharomyces cerevisiae* for genome engineering. We show that TasR from *Parcubacteria* (ParTasR) can be programmed by user-defined tigRNAs to generate targeted DNA double-strand breaks at yeast endogenous loci. By co-delivering ParTasR with customized tigRNAs and donor templates, we achieved precise gene fragment deletion and targeted codon substitutions at multiple genomic loci. The multiplex genome engineering capability of this TIGR-Tas system was demonstrated through high-efficiency multiplex gene disruption and chromosomal assembly of a lycopene biosynthesis pathway while inactivating an endogenous gene. This work establishes TIGR-Tas as a valuable addition to the yeast genome engineering toolbox, particularly for applications requiring PAM-independent targeting or compact delivery.
