## Supplementary Tables for "Multiplex genome engineering in yeast using the TIGR-Tas system"

### Sheet: Supplementary Table 1
Supplementary Table 1. Amino acid sequence of ParTasR
ParTasR	MRQVAIDWAFAEEKLAVYDGKKVLKAVPKLKAGDEIFAENIPMKHAAQWLKDGIIIRRCRPNDTAALRKEIGQEKTDALDAKLIWQLAEAHPEKFREWKGDPQLTTLYRAFKEVQRCRVGQSNRVWAKGEETATAVLDDLEKTERKIVKAIEKELKSYKVWDWLSQIKGIGVATGGGLVGLIAKYGIENIRQVSSLWHLFGLHVVEGKAPRRTKGEEVSYVPEAKTLVLGVIADCFIKQRSPVYRDIYDQEKARQLEIEYPEGELASKFLGYKKSDTHLSLNHAHRRAIRKMMKIFVQHVWLAWRTCEGLETRPLYCHEYLGHEHFIEPPVKIQPEGS

### Sheet: Supplementary Table 2
Supplementary Table 2. Primers used in this study
ADE2-for	tacgggcacaccgatgacagga
ADE2-rev	ctaagtgattgactcttgctgaccttt
CAN1-for	gccaatgtagaaggttaagatacgg
CAN1-rev	aacacaccacagacgtgggt
LYP1-for	ctatccggcctcctctagttaca
LYP1-rev	ctgaaaccgatagggccctgg
tRNA-Tyr-for	gtatatgtgttatgtagtatactctttcttc
tRNA-Tyr-rev	tctcccgggggcgagtcgaacg
tRNA-Pro-for	tccgtagtctaaatgagttacgtacga
tRNA-Pro-rev	ggggcgagctgggaattgaaccca
ParTasR-for	gagtcccagcagccggatccatgaggcaggtggctatcga
ParTasR-rev	ttcgtggccgccggccttttgcttccctcgggctggatct

### Sheet: Supplementary Table 3
Supplementary Table 3. Type Ⅲ promoter sequences used to express tigRNAs.
SNR52	TCTTTGAAAAGATAATGTATGATTATGCTTTCACTCATATTTATACAGAAACTTGATGTTTTCTTTCGAGTATATACAAGGTGATTACATGTACGTTTGAAGTACAACTCTAGATTTTGTAGTGCCCTCTTGGGCTAGCGGTAAAGGTGCGCATTTTTTCACACCCTACAATGTTCTGTTCAAAAGATTTTGGTCAAACGCTGTAGAAGTGAAAGTTGGTGCGCATGTTTCGGCGTTCGAAACTTCTCCGCAGTGAAAGATAAATGATC
tRNATyr	GTATATGTGTTATGTAGTATACTCTTTCTTCAACAATTAAATACTCTCGGTAGCCAAGTTGGTTTAAGGCGCAAGACTGTAATTTATCACTACGAAATCTTGAGATCGGGCGTTCGACTCGCCCCCGGGAGA
tRNAPro	TCCGTAGTCTAAATGAGTTACGTACGAAAGGGAGCCAAAAGCAATCTGACCAATTTGTATATATATACATCTATCCGAAAAGGAAGACATCAATTAGTACGGGCGTGTGGTCTAGTGGTATGATTCTCGCTTTGGGCGACTTCCTGATTAAACAGGAAGACAAAGCATGCGAGAGGCCCTGGGTTCAATTCCCAGCTCGCCCC

### Sheet: Supplementary Table 4
Supplementary Table 4. Sequences of tRNAs used in this study
Name	Sequence
tRNAGly	GCGCAAGTGGTTTAGTGGTAAAATCCAACGTTGCCATCGTTGGGCCCCCGGTTCGATTCCGGGCTTGCGCA
tRNAThr	GCTTCTATGGCCAAGTTGGTAAGGCGCCACACTAGTAATGTGGAGATCATCGGTTCAAATCCGATTGGAAGCA
tRNASer	GGCAACTTGGCCGAGTGGTTAAGGCGAAAGATTAGAAATCTTTTGGGCTTTGCCCGCGCAGGTTCGAGTCCTGCAGTTGTCG
tRNALeu	GGAGGGTTGGCCGAGTGGTCTAAGGCGGCAGACTTAAGATCTGTTGGACGGTTGTCCGCGCGAGTTCGAACCTCGCATCCTTCA

### Sheet: Supplementary Table 5
Supplementary Table 5. DNA sequences of the repair templates used in this study.
Repair template sequence for 200bp deletion at ADE2	ADE2.a,b,c,d	ATGCCAAAGTCCTCGACTTCAAGACGAATGGAAAACCCAAATCTCTTCCAACATTCAATAGGGACGTCTCACTGGCTTGTTCCACAGGAACACTTTGGGTAAAAGGAGCCATTAACGTGGTCATTGGAGTTGCTTATTTGTTTGGCAGGAGAATTTTCAGCATCTAGTATTACCGTCTTAATGTTGAGCCTGTTTGCTGC
Repair template for introducing TAA stop codon at the ADE2 locus	ADE2.e	AAGAAAATCGGACAAAACAATCAAGTATGGATTCTAGAACAGTTGGTATATAAGGTGGTGGACAATTGGGACGTATGATTGTTGAGGCAGCAAACAGGCTCAACATTAA
	ADE2.f	GTATATTAGGAGGGGGACAATTGGGACGTATGATTGTTGAGGCAGCAAACTAACTCAACATTAAGACGGTAATACTAGATGCTGAAAATTCTCCTGCCAAACA
	ADE2.g	GAGGGGGACAATTGGGACGTATGATTGTTGAGGCAGCAAACAGGCTCAACTAAAAGACTGTTATACTAGATGCTGAAAATTCTCCTGCCAAACAAATAAGCAACTCCAAT
	ADE2.h	CGGTAATACTAGATGCTGAAAATTCTCCTGCCAAACAAATAAGCAACTCCTAAGATCATGTAAATGGCTCCTTTTCCAATCCTCTTGATATCGAAAAACTAGCTGAAA
	ADE2.i	TGTGGAAATGTTCTATTTAGAAACAGGGGAATTGCTTATTAACGAAATTGCCCCATAACCTCACAACTCTGGACATTATACCATTGATGCTTGCGTCACTTCTCAATTTGAAGCTCATTTGA
	ADE2.j	ATAATATTTATGTGACCTACTTTTCTGTTAGGTCTAGACTCTTTTCCATACAATTACACTGAGGAACCTGGAGTCGCCAATGCTCTTTCGCAAGTTTCTAGCTCTTTATCTTTTGTATGT
	ADE2.k	TCATTTGAGATCAATATTGGATTTGCCAATGCCAAAGAATTTCACATCTTTCAGCACCTAAACAACGAACGCCATTATGCTAAATGTTCTTGGAGACAAACATACAAAAGATAAAGAGCTAG
	ADE2.l	AATGGTTTGACCATTGCTTCCAAGTCCAACTTTTGAGCGACAGAGATTTTGATTGGTTAATCAGTTCTACCTGTAATGTAGTTCAGCCTTTGTTCACATTCCGCCATACTGGAGGCAATAAT
Repair template for introducing TAA stop codon at the CAN1 locus	CAN1.m	TGTATCCATTGCGCTCTTTCCCGACGAGAGTAAATGGCGAGGATACGTTCTAAATGGAGGATGGCATAGGTGATGAAGATGAAGGAGAAGTACAGAACGCTGAAGTGAAGAGAGAGCTTAAG
	CAN1.n	CTTTGTGAGAAAACTGTGAAAGAGGATGTAACAGGGATGAATGTAGCCATTTCTTACAAGGACTGCGTGACAGAATATGCCAAAGAACCCATAAATAAATATGATATAAGAGCGCCCACTG
	CAN1.o	CATGCCGCCAGTGGAACTTTGTACGTCCAAAATTGAATGACTTGGCCAACTTAACTAAGTTCCAGGGCAAAAGTGATTGCCCAAGAAAACCAATACATGTAAC
	CAN1.p	AGATACGGAAAACAACTTTTTTGATGGCTCTTGGAACGGATTTTCTGGGGTTTGCTTATTCACCAGCAGTGATACCAACTAGTTCAGTACCTTGAAATGTGAAGGCAGCGTTAATCAAAGAG
Repair template for introducing TAA stop codon at the LYP1 locus	LYP1.q	GTCTATAACGATAACAAAAGACATCGTATATATATATATATATGGGCAGGTTTTAAAACATAATAACGTCCAATAAATGGGACGAGAAACAAAACAACATTGGCGAACAGAGCATGCAGGAA
	LYP1.r	GTGGGGTCCCTGATTGCTTACATTTTCATGGGCACCATTGTCTACTTCGTAACCTAATCACTTGGTGAGATGGCTACGTTTATCCCCGTGACATCATCTATCACTGT
	LYP1.s	TACGTTTATCCCCGTGACATCATCTATCACTGTCTTTTCGAAGAGGTTCTAATCACCTGCCTTCGGTGTTTCTAACGGCTACATGTACTGGTTCAATTGGGCTATTACTTA
	LYP1.t	ATGGCTAAAACTTTAACAGAGGCCACCCAGAACTCAAATTCACCATAAACTTTTTAAGGGAAAAAATTCATCAAAGTAATAATTACCCAGAATATCGCAATCCAGGCCGCTAATGGAACTTT
